# The neural mechanisms supporting the rise and fall of maternal aggression

**DOI:** 10.1101/2025.07.15.665001

**Authors:** Takashi Yamaguchi, Rongzhen Yan, Mashrur Khan, Kanishk Tewatia, Takuya Osakada, Srinivas Parthasarathy, Nirao M. Shah, Dayu Lin

**Author notes:** These authors contributed equally to this work (Takashi Yamaguchi, Rongzhen Yan).

## Abstract

To protect the helpless young, lactating females dramatically increase aggression towards intruders, known as maternal aggression. However, attack is costly and risky. When pups no longer exist, maternal aggression rapidly declines. Our study reveals the critical role of the pathway from posterior amygdala cells expressing estrogen receptor alpha (PA^Esr1^) to the ventrolateral part of ventromedial hypothalamus cells expressing neuropeptide Y receptor Y2 (VMHvl^Npy2r^) in the rise and fall of maternal aggression. Functional manipulations and recordings demonstrate that VMHvl-projecting PA^Esr1^ (PA^Esr1→VMHvl^) cells are naturally active and required for maternal aggression. During lactation, PA-VMHvl^Npy2r^ connection strengthens, and VMHvl^Npy2r^ excitability increases to facilitate attack. Furthermore, PA^Esr1^ expresses abundant oxytocin receptors, enabling oxytocin to boost PA^Esr1^ cell output. After pup separation, the oxytocin level drops, causing decreased maternal aggression, which can be restored by optogenetically increasing the oxytocin level. Thus, diverse forms of plasticity occur at the PA^Esr1^-VMHvl^Npy2r^ circuit to support need-based maternal aggression.
