## Supplemental Table 1 for "The neural mechanisms supporting the rise and fall of maternal aggression"

### Sheet: Figures
Figure	Panel	Sample size (all animals are female)	Normality test	Test	Exact P-value, F-value with degree of freedom for ANOVAs, t-value with degree of freedom for t-tests
1	b	n = 7 mice	n/a	Cochran's Q test (among days)	p = 0.00257, df = 6, Q = 20.18182
				Mcnemar test follwed by FDR correction of Benjamini and Hochberg	p = 0.025347, q = 0.10645 (Virgin vs PPD1); p = 0.025347, q = 0.10645 (Virgin vs PPD3); p = 0.014306, q = 0.10645 (Virgin vs PPD5); p = 0.025347, q = 0.10645 (Virgin vs PPD7); p = 0.083265, q = 0.17485 (Virgin vs PPD14); p = 0.317311, q = 0.37019 (Virgin vs PPD21); p =1.000 q = 1.000 (PPD1 vs PPD3); p = 0.317311, q = 0.37019 (PPD1 vs PPD5); p = 1.000, q = 1.000 (PPD1 vs PPD7); p = 0.317311, q = 0…
	c	n = 7 mice	Fail to pass: Shapiro-Wilk test	Friedman test with Dunn's multiple comparisons test	p = 0.0265. Dunnet's multiple comparisons test, p > 0.9999 (Virgin vs PPD1); p = 0.6827 (Virgin vs PPD3); p = 0.0223 (Virgin vs PPD5); p = 0.6827 (Virgin vs PPD7); p > 0.9999 (Virgin vs PPD14); P > 0.9999 (Virgin vs PPD21); p > 0.9999 (PPD1 vs PPD3); p > 0.9999 (PPD1 vs PPD5); p > 0.9999 (PPD1 vs PPD7); p > 0.9999 (PPD1 vs PPD14); p > 0.9999 (PPD1 vs PPD21); p > 0.9999 (PPD3 vs PPD5); p > 0.9999 …
	d	n = 7 mice	Fail to pass: Shapiro-Wilk test	Friedman test with Dunn's multiple comparisons test	p = 0.0042. Dunnet's multiple comparisons test, p > 0.9999 (Virgin vs PPD1); p = 0.3393 (Virgin vs PPD3); p = 0.0282 (Virgin vs PPD5); p = 0.1053 (Virgin vs PPD7); p > 0.9999 (Virgin vs PPD14); p > 0.9999 (Virgin vs PPD21); p > 0.9999 (PPD1 vs PPD3); p > 0.9999 (PPD1 vs PPD5); p > 0.9999 (PPD1 vs PPD7); p > 0.9999 (PPD1 vs PPD14); p > 0.9999 (PPD1 vs PPD21); p > 0.9999 (PPD3 vs PPD5); p > 0.9999 …
	g	n = 5 mice for mCherry; n = 7 mice for hM4Di	Assume to pass	Repeated measures two-way ANOVA with Bonferroni's multiple comparisons test	Interaction: F(1,10) = 5.589, p = 0.0397, Row Factor: F (1, 10) = 6.755, p = 0.0265; Column Factor, F(1, 10) = 18.97, p = 0.0014. Bonferroni's multiple comparisons test, p = 0.4430 (Saline-CNO: mCherry); p = 0.0008 (Saline-CNO: hM4Di); p > 0.9999 (mCherry-hM4Di: saline); p = 0.0044 (mCherry-hM4Di: CNO)
	h	n = 5 mice for mCherry; n = 7 mice for hM4Di	Assume to pass	Repeated measures two-way ANOVA with Bonferroni's multiple comparisons test	Interaction: F(1,10) = 7.906, p = 0.0184, Row Factor: F (1, 10) = 2.171, p = 0.1714; Column Factor, F(1, 10) = 14.89, p = 0.0032. Bonferroni's multiple comparisons test, p > 0.9999 (Saline-CNO: mCherry); p = 0.0008 (Saline-CNO: hM4Di); p > 0.9999 (mCherry-hM4Di: saline); p = 0.0395 (mCherry-hM4Di: CNO)
	i	n = 5 mice for mCherry; n = 7 mice for hM4Di	Assume to pass	Repeated measures two-way ANOVA with Bonferroni's multiple comparisons test	Interaction: F(1,10) = 2.385, p = 0.1536, Row Factor: F (1, 10) = 6.754, p = 0.0265; Column Factor, F(1, 10) = 1.658, p = 0.2269. Bonferroni's multiple comparisons test, p = 0.1869 (Saline-CNO: mCherry); p > 0.9999 (Saline-CNO: hM4Di); p = 0.3050 (mCherry-hM4Di: saline); p = 0.0134 (mCherry-hM4Di: CNO)
	m	n= 6 mice for GFP; n = 7 mice for ChR2	Fail to pass: Shapiro-Wilk test	Mann-Whitney test	p = 0.0065, U = 2
	n	n = 6 mice for GFP; n=7 mice for ChR2	Assume to pass	Repeated measures two-way ANOVA with Bonferroni's multiple comparisons test	Interaction: F(1,11) = 0.7410, p = 0.4077, Row Factor: F (1, 11) = 2.139, p = 0.1716; Column Factor, F(1, 11) = 0.1586, p = 0.6980. Bonferroni's multiple comparisons test, p = 0.8185 (Off-On: GFP); p > 0.9999 (Off-On: ChR2); p = 0.2101 (GFP-ChR2: off); p = 0.9949 (GFP-ChR2: on)
	o	n = 6 mice for GFP; n=7 mice for ChR2	Assume to pass	Repeated measures two-way ANOVA with Bonferroni's multiple comparisons test	Interaction: F(1,11) = 0.1872, p = 0.6736, Row Factor: F (1, 11) = 2.704, p = 0.1284; Column Factor, F(1, 11) = 0.5424, P = 0.4769. Bonferroni's multiple comparisons test, p = 0.8850 (Off-On: GFP); p > 0.9999 (Off-On: ChR2); p = 0.2263 (GFP-ChR2: off); p = 0.4603 (GFP-ChR2: on)
	p	n = 6 mice for GFP; n = 7 mice for ChR2	Assume to pass	Repeated measures two-way ANOVA with Bonferroni's multiple comparisons test	Interaction: F(1,11) = 0.5195, p = 0.4861, Row Factor: F (1, 11) = 1.592, p = 0.2331; Column Factor, F(1, 11) = 0.6508, p = 0.4369. Bonferroni's multiple comparisons test, p > 0.9999 (Off-On: GFP); p = 0.5697 (Off-On: ChR2); p > 0.9999 (GFP-ChR2: off); p = 0.3347 (GFP-ChR2: on)
	r	n= 6 mice for GFP; n = 7 mice for ChR2	Passed: Shapiro-Wilk test	Unpaired t-test	p = 0.0590, t = 2.105, df = 11
	s	n = 6 mice for GFP; n = 7 mice for ChR2	Assume to pass	Repeated measures two-way ANOVA with Bonferroni's multiple comparisons test	Interaction: F(1,11) = 10.27, p = 0.0084, Row Factor: F (1, 11) = 2.231, p = 0.1634; Column Factor, F(1, 11) = 17.59, p = 0.0015. Bonferroni's multiple comparisons test, p > 0.9999 (Off-On: GFP); p = 0.0004 (Off-On: ChR2); p > 0.9999 (GFP-ChR2: off); p = 0.0294 (GFP-ChR2: on)
	t	n = 6 mice for GFP; n = 7 mice for ChR2	Assume to pass	Repeated measures two-way ANOVA with Bonferroni's multiple comparisons test	Interaction: F(1,11) = 8.947, p = 0.0123, Row Factor: F (1, 11) = 2.402, p = 0.1495; Column Factor, F(1, 11) = 14.65, p = 0.0028. Bonferroni's multiple comparisons test, p > 0.9999 (Off-On: GFP); p = 0.0008 (Off-On: ChR2); p > 0.9999 (GFP-ChR2: off); p = 0.0181 (GFP-ChR2: on)
	u	n = 6 mice for GFP; n = 7 mice for ChR2	Assume to pass	Repeated measures two-way ANOVA with Bonferroni's multiple comparisons test	Interaction: F(1,11) = 9.555, p = 0.0103, Row Factor: F (1, 11) = 5.416, p = 0.0401; Column Factor, F(1, 11) = 8.546, p = 0.139. Bonferroni's multiple comparisons test, p > 0.9999 (Off-On: GFP); p = 0.0020 (Off-On: ChR2); p > 0.9999 (GFP-ChR2: off); p = 0.0020 (GFP-ChR2: on)
2	c	n = 20 cells from 5 mice for diestrus; n = 17 cells from 3 mice for estrus; n = 23 cells from 6 mice for PPDs 3-5	Passed: Cochran's Rule (Diestrus vs PPDs3-5, Estrus vs PPDs3-5); Fail to pass: Cochran's Rule (Diesturs vs Estrus)	Chi-square test with FDR correction of Benjamini and Hochberg	p = 0.0219, q = 0.0329, Chi-square = 5.250, df = 1 (Diestrus vs PPDs3-5); p = 0.0161, q = 0.0329, Chi-square = 5.794, df = 1 (Estrus vs PPDs3-5)
				Fisher's Exact test with FDR correction of Benjamini and Hochberg	p > 0.9999, q > 0.9999 (Diestrus vs Estrus).
	e	n = 20 cells from 5 mice for diestrus; n = 16 cells from 3 mice for estrus; n = 24 cells from 6 mice for PPDs 3-5	Passed: Cochran's Rule	Chi-square test with FDR correction of Benjamini and Hochberg	p = 0.2934, q = 0.2934 Chi-square = 1.104, df = 1 (Diestrus vs PPDs3-5); p = 0.0015, q = 0.0023, Chi-square = 10.08, df = 1 (Diestrus vs Estrus); p = 0.0001, q = 0.0003 Chi-square = 17.11, df = 1(Estrus vs PPDs3-5).
	f	n = 20 cells from 5 mice for diestrus; n = 16 cells from 3 mice for estrus; n = 24 cells from 6 mice for PPDs 3-5	Assume to pass	Mixed-effects analysis with Bonferroni's multiple comparisons test	Interaction: F(2,23) = 2.437, p = 0.1097, Row Factor: F (1, 35) = 21.41, P < 0.0001; Column Factor, F(2, 23) = 4.789, p = 0.0182. Bonferroni's multiple comparisons test, p = 0.0229 (oEPSC-oIPSC: Diestrus); p = 0.0278 (oEPSC-oIPSC: Estrus); p < 0.0001 (oEPSC-oIPSC: PPDs 3-5); p = 0.9506 (oEPSC: Diestrus vs Estrus); p > 0.9999 (oEPSC: Diestrus vs PPDs3-5); p > 0.9999 (oEPSC: Estrus vs PPDs3-5); p =…
	g	n = 20 cells from 5 mice for diestrus; n = 16 cells from 3 mice for estrus; n = 24 cells from 6 mice for PPDs 3-5	Assume to pass	Mixed-effects analysis with Bonferroni's multiple comparisons test	Interaction: F(2,24) = 0.07245, p = 0.9303, Row Factor: F (1, 34) = 0.01931, p = 0.8903; Column Factor, F(2, 54) = 2.852, p = 0.0774. Bonferroni's multiple comparisons test, p > 0.9999 (oEPSC-oIPSC: Diestrus); p > 0.9999 (oEPSC-oIPSC: Estrus); p > 0.9999 (oEPSC-oIPSC: PPDs 3-5); p = 0.2667 (Diestrus vs Estrus: oEPSC); p = 0.5813 (Diestrus vs PPDs3-5: oEPSC); p = 0.7630 (Estrus vs PPDs3-5: oEPSC);…
	i	n = 21 cells from 5 mice for diestrus; n = 16 cells from 6 mice for PPDs 3-5	Assume to pass	Mixed-effects analysis with Bonferroni's multiple comparisons test	Interaction: F(2,45) = 0.4121, p = 0.6647, Row Factor: F(2, 60) = 0.05567, p = 0.9459; Column Factor, F(1, 45) = 1.721, p = 0.1962. Bonferroni's multiple comparisons test, p = 0.5017 (Diestrus-PPDs3-5: 50 ms); p > 0.9999 (Diestrus-PPDs3-5:100 ms); p > 0.9999 (Diestrus-PPDs3-5: 200 ms); p > 0.9999 (50 ms vs 100 ms: Diestrus); p > 0.9999 (50 ms vs 100 ms: Diestrus); p > 0.9999 (100 ms vs 200 ms: Di…
	l	sEPSC: n = 20 cells from 5 mice for diestrus; n = 24 cells from 4 mice for estrus; n = 25 cells from 6 mice for PPDs 3-5	Fail to pass: Shapiro-Wilk test	Kruskal-Wallis test with Dunn's multiple comparisons test	p = 0.1110, Dunn's multiple comparisons test, p = 0.3392 (Diestrus vs Estrus); p > 0.9999 (Diestrus vs PPDs 3-5); P = 0.1477 (Estrus vs PPDs 3-5)
		sIPSC: n = 20 cells from 5 mice for diestrus; n = 24 cells from 4 mice for estrus; n = 25 cells from 6 mice for PPDs 3-5	Fail to pass: Shapiro-Wilk test	Kruskal-Wallis test with Dunn's multiple comparisons test	p = 0.2727, Dunn's multiple comparisons test, p > 0.9999 (Diestrus vs Estrus); p = 0.3255 (Diestrus vs PPDs 3-5); P > 0.9999 (Estrus vs PPDs 3-5)
	m	sEPSC: n = 20 cells from 5 mice for diestrus; n = 24 cells from 4 mice for estrus; n = 25 cells from 6 mice for PPDs 3-5	Fail to pass: Shapiro-Wilk test	Kruskal-Wallis test with Dunn's multiple comparisons test	p = 0.0408, Dunn's multiple comparisons test, p = 0.0386 (Diestrous vs Estrous); P = 0.9759 (Diestrus vs PPDs 3-5); p = 0.3271 (Estrus vs PPDs 3-5)
		sIPSC: n = 20 cells from 5 mice for diestrus; n = 24 cells from 4 mice for estrus; n = 25 cells from 6 mice for PPDs 3-5	Fail to pass: Shapiro-Wilk test	Kruskal-Wallis test with Dunn's multiple comparisons test	p = 0.1640, Dunn's multiple comparisons test, p = 0.1903 (Diestrus vs Estrus); p = 0.5161 (Diestrus vs PPDs 3-5); P > 0.9999 (Estrus vs PPDs 3-5)
	n	Amplitude:n = 20 cells from 5 mice for diestrus; n = 24 cells from 4 mice for estrus; n = 25 cells from 6 mice for PPDs 3-5	Fail to pass: Shapiro-Wilk test	Kruskal-Wallis test with Dunn's multiple comparisons test	p = 0.1679, Dunn's multiple comparisons test, p = 0.2366 (Diestrus vs Estrus); p = 0.3714 (Diestrus vs PPDs 3-5); P > 0.9999 (Estrus vs PPDs 3-5)
		Frequency: n = 20 cells from 5 mice for diestrus; n = 24 cells from 4 mice for estrus; n = 25 cells from 6 mice for PPDs 3-5	Fail to pass: Shapiro-Wilk test	Kruskal-Wallis test with Dunn's multiple comparisons test	p = 0.4931, Dunn's multiple comparisons test, p > 0.9999 (Diestrous vs Estrus); p > 0.9999 (Diestrus vs PPDs 3-5); p = 0.8246 (Estrus vs PPDs 3-5)
	p	n = 30 cells from 5 mice for diestrus; n = 30 cells from 4 mice for estrus; n = 35 cells from 6 mice for PPDs 3-5	Assume to pass	Repeated measures two-way with Bonferroni's multiple comparisons test	Interaction: F(34,1564) = 4.481, p < 0.0001, Row Factor: F (17, 1564) = 67.74, p < 0.0001; Column Factor, F(2, 92) = 3.459, p < 0.0356. Bonferroni's multiple comparisons test, p = 0.1749 (Diestrus vs Estrus); p = 0.0310 (Diestrus vs PPDs 3-5); p = 0.7615 (Estrus vs PPDs 3-5). Diestrus vs Estrus: p > 0.9999 (0 pA); p = 0.9961 (10 pA); p = 0.8564 (20 pA); p = 0.6621 (30 pA); P = 0.4529 (40 pA); P =…
	q	n = 30 cells from 5 mice for diestrus; n = 30 cells from 4 mice for estrus; n = 35 cells from 6 mice for PPDs 3-5	Fail to pass: Shapiro-Wilk test	Kruskal-Wallis test with Dunn's multiple comparisons test	p = 0.0272, Dunn's multiple comparisons test, p = 0.2441 (Diestrus vs Estrus); p = 0.0241 (Diestrus vs PPDs 3-5); p > 0.9999 (Estrus vs PPDs 3-5)
	r	n = 30 cells from 5 mice for diestrus; n = 30 cells from 4 mice for estrus; n = 35 cells from 6 mice for PPDs 3-5	Fail to pass: Shapiro-Wilk test	Kruskal-Wallis test with Dunn's multiple comparisons test	p = 0.2562, Dunn's multiple comparisons test, p = 0.5885 (Diestrus vs Estrus); p > 0.9999 (Diestrus vs PPDs 3-5); p = 0.3649 (Estrus vs PPDs 3-5)
	s	n = 30 cells from 5 mice for diestrus; n = 30 cells from 4 mice for estrus; n = 35 cells from 6 mice for PPDs 3-5	Fail to pass: Shapiro-Wilk test	Kruskal-Wallis test with Dunn's multiple comparisons test	p = 0.2056, Dunn's multiple comparisons test, p = 0.8381 (Diestrus vs Estrus); p > 0.9999 (Diestrus vs PPDs 3-5); p = 0.2321 (Estrus vs PPDs 3-5)
	t	n = 30 cells from 5 mice for diestrus; n = 30 cells from 4 mice for estrus; n = 35 cells from 6 mice for PPDs 3-5	Fail to pass: Shapiro-Wilk test	Kruskal-Wallis test with Dunn's multiple comparisons test	p = 0.0570, Dunn's multiple comparisons test, p = 0.0520 (Diestrus vs Estrus); p = 0.9311 (Diestrus vs PPDs 3-5); p = 0.4369 (Estrus vs PPDs 3-5)
	v	n = 6 mice for diestrus; n = 6 mice for estrus; n = 6 mice for PPDs 3-5	Fail to pass: Shapiro-Wilk test	Friedman test with Dunn's multiple comparisons test	p = 0.0314, Dunn's multiple comparisons test, p > 0.9999 (Diestrus vs Estrus); p = 0.0628 (Diestrus vs PPDs 3-5); p = 0.1299 (Estrus vs PPDs 3-5)
	y	Introduction: n = 6 mice for diestrus; n = 6 mice for estrus; n = 6 mice for PPDs 3-5	Passed: Shapiro-Wilk test	Repeated measures one-way with Tukey's multiple comparisons test	F(1.069,5.344) = 10.88, p = 0.0188. Tukey's multiple comparisons test, p = 0.2817 (Diestrous vs Estrus); p = 0.0510(Diestrus vs PPDs 3-5); p = 0.0316 (Estrus vs PPDs 3-5)
		Invetigation: n = 6 mice for diestrus; n = 6 mice for estrus; n = 6 mice for PPDs 3-5	Passed: Shapiro-Wilk test	Repeated measures one-way with Tukey's multiple comparisons test	F(1.683,8.417) = 0.3462, p = 0.6821. Tukey's multiple comparisons test, p = 0.9901 (Diestrus vs Estrus); p = 0.8360 (Diestrus vs PPDs 3-5); p = 0.7594 (Estrus vs PPDs 3-5)
3	d	n = 7 mice for diestrus; n = 8 mice for estrus; n = 7 mice for PPDs 3-5	Fail to pass: Shapiro-Wilk test	Kruskal-Wallis statistic with Dunn's multiple comparison test	p < 0.0001, Dunn's multiple comparisons test, p > 0.9999 (Diestrus vs Estrus); p = 0.0004 (Diestrus vs PPDs 3-5); p = 0.0002 (Estrus vs PPDs 3-5)
	e	Introduction: n = 7 mice for diestrus; n = 8 mice for estrous; n = 7 mice for PPDs 3-5	Passed: Shapiro-Wilk test	Ordinanry one-way ANOVA with Tukey's multiple comparisons test	F(2, 19) = 6.385, p = 0.0076. Tukey's multiple comparisons test, p = 0.9600 (Diestrus vs Estrus); p = 0.0233 (Diestrus vs PPDs 3-5); p = 0.0105 (Estrus vs PPDs 3-5)
		Invetigation: n = 7 mice for diestrus; n = 8 mice for estrus; n = 7 mice for PPDs 3-5	Fail to pass: Shapiro-Wilk test	Kruskal-Wallis statistic with Dunn's multiple comparison test	p < 0.0665, Dunn's multiple comparisons test, p = 0.3052 (Diestrus vs Estrus); p = 0.0708 (Diestrus vs PPDs 3-5); p > 0.9999 (Estrus vs PPDs 3-5)
	m	sEPSC: n = 16 cells from 4 mice for diestrus; n = 17 cells from 4 mice for PPDs 3-5	Passed: Shapiro-Wilk test	Unpaired t-test	p = 0.0001, t = 4.389, df = 28
		sIPSC: n = 14 cells from 4 mice for diestrus; n = 14 cells from 4 mice for PPDs 3-5	Fail to pass: Shapiro-Wilk test	Mann-Whitney test	p = 0.0533, U = 70
	n	sEPSC: n = 16 cells from 4 mice for diestrus; n = 17 cells from 4 mice for PPDs 3-5	Fail to pass: Shapiro-Wilk test	Mann-Whitney test	p = 0.0771, U = 69
		sIPSC: n = 14 cells from 4 mice for diestrus; n = 14 cells from 4 mice for PPDs 3-5	Fail to pass: Shapiro-Wilk test	Mann-Whitney test	p = 0.0116, U = 56
	o	Amplitude:n = 16 cells from 4 mice for diestrus; n = 14 cells from 4 mice for PPDs 3-5	Passed: Shapiro-Wilk test	Unpaired t-test	p = 0.8841, t = 0.1471, df = 28
		Frequency: n = 16 cells from 4 mice for diestrus; n = 14 cells from 4 mice for PPDs 3-5	Fail to pass: Shapiro-Wilk test	Mann-Whitney test	p > 0.9999, U = 112
	q	n = 17 cells from 4 mice for diestrus; n = 10 cells from 4 mice for PPDs 3-5	Assume to pass	Repeated measures two-way with Bonferroni's multiple comparisons test	Interaction: F(15,375) = 1.068, p = 0.3845, Row Factor: F (1.950, 48.75) = 34.09, p < 0.0001; Column Factor, F(1, 25) = 1.741, p = 0.1989. Bonferroni's multiple comparisons test, p > 0.9999 (Diestrus vs PPDs 3-5). Diestrus vs PPDs3-5: p > 0.9999 (0 pA); P > 0.9999 (10 pA); P > 0.9999 (20 pA); P > 0.9999 (30 pA); P > 0.9999 (40 pA); P > 0.9999 (50 pA); P > 0.9999 (60 pA); P > 0.9999 (70 pA); P > 0…
	r	n = 17 cells from 4 mice for diestrus; n = 10 cells from 4 mice for PPDs 3-5	Passed: Shapiro-Wilk test	Unpaired t-test	p = 0.2870, t = 1.088, df = 25
	s	n = 17 cells from 4 mice for diestrus; n = 10 cells from 4 mice for PPDs 3-5	Passed: Shapiro-Wilk test	Unpaired t-test	p = 0.5792, t = 0.5619, df = 25
	t	n = 17 cells from 4 mice for diestrus; n = 10 cells from 4 mice for PPDs 3-5	Passed: Shapiro-Wilk test	Unpaired t-test	p = 0.4959, t = 0.6911, df = 25
	u	n = 17 cells from 4 mice for diestrus; n = 10 cells from 4 mice for PPDs 3-5	Fail to pass: Shapiro-Wilk test	Mann-Whitney test	p = 0.6480, U = 75.50
4	b	Esr1: n = 4 mice for diestrus; n = 4 mice for PPDs3-5	Passed: Shapiro-Wilk test	Unpaired t-test	p = 0.3259, t = 1.070, df = 6
	c	Esr1: n = 4 mice for diestrus; n = 4 mice for PPDs3-5	Passed: Shapiro-Wilk test	Unpaired t-test	p = 0.0942, t = 1.986, df = 6
		OXTR: n = 4 mice for diestrus; n = 4 mice for PPDs3-5	Passed: Shapiro-Wilk test	Unpaired t-test	p = 0.0037, t = 4.606, df = 6
	e	n = 17 cells from 4 mice for PPDs 3-5	Fail to pass: Shapiro-Wilk test	Wilcoxon matched-pairs signed rank test	p < 0.0001, W = 153
	f	n = 16 cells from 4 mice for PPDs 3-5	Passed: Shapiro-Wilk test	Paired t-test	p = 0.4629, t = 0.7534, df = 15
	h	n = 14 cells from 4 mice for PPDs 3-5	Passed: Shapiro-Wilk test	Paired t-test	p = 0.0020, t = 3.846, df = 13
	i	n = 14 cells from 4 mice for PPDs 3-5	Passed: Shapiro-Wilk test	Paired t-test	p = 0.0334, t = 2.379, df = 13
	k	n = 7 mice for PPDs 3-5	Fail to pass: Shapiro-Wilk test	Wilcoxon matched-pairs signed rank test	p = 0.1562, W = 18
	l	n = 7 mice for PPDs 3-5	Passed: Shapiro-Wilk test	Paired t-test	p = 0.0009, t = 6.068, df = 6
	m	n = 7 mice for PPDs 3-5	Fail to pass: Shapiro-Wilk test	Wilcoxon matched-pairs signed rank test	p = 0.8125, W = -4
	o	n = 7 mice for GFP; n = 8 mice for eGFP-Cre	Passed: Shapiro-Wilk test	Unpaired t-test	p = 0.0267, t = 2.498, df = 13
	p	n = 7 mice for GFP; n = 8 mice for eGFP-Cre	Passed: Shapiro-Wilk test	Unpaired t-test	p = 0.0027, t = 3.685, df = 13
	q	n = 7 mice for GFP; n = 8 mice for eGFP-Cre	Fail to pass: Shapiro-Wilk test	Mann-Whitney test	p = 0.3793, U = 20
5	b	n = each 12 mice for virgin, PPD3, pup separation, pup reunion	Passed: Shapiro-Wilk test	Ordinary one-way ANOVA withTukey's multiple comparisons test	F(3.000,28.16) = 10.83, p < 0.0001. Tukey's multiple comparisons test, p = 0.0004 (Virgin vs PPD3); p = 0.15819(Virgin vs Separation); p = 0.0010 (Virgin vs Reunion); p = 0.0178 (PPD3 vs Sepration); p = 0.9796 (PPD3 vs Reunion); p = 0.0062 (Separation vs Reunion)
	c	n = each 7 lactating females in the no separation and separation groups	Assume to pass	Repeated measures two-way with Bonferroni's multiple comparisons test	Interaction: F(2,24) = 7.263, p = 0.0034, Row Factor: F (2, 24) = 6.871, p = 0.0044; Column Factor, F(1, 12) = 7.853, p = 0.0160. Bonferroni's multiple comparisons test, p = 0.0001 (Separation: PPD3 vs PPD4); p = 0.8172 (Separation: PPD3 vs PPD5); p = 0.0019 (Separation:PPD4 vs PPD5); p > 0.9999 (No separation: PPD3 vs PPD4); p > 0.9999 (No separation: PPD3 vs PPD5); p > 0.9999 (No separation: PP…
	d	n = each 7 lactating females in the no separation and separation groups	Assume to pass	Repeated measures two-way with Bonferroni's multiple comparisons test	Interaction: F(2,24) = 15.15, p < 0.0001, Row Factor: F (2, 24) = 7.684, p = 0.0026; Column Factor, F(1, 12) = 1.461, p = 0.2500. Bonferroni's multiple comparisons test, p < 0.0001 (Separation: PPD3 vs PPD4); p = 0.0960 (Separation: PPD3 vs PPD5); p = 0.0097 (Separation:PPD4 vs PPD5); p > 0.9999 (No separation: PPD3 vs PPD4); p = 0.0362 (No separation: PPD3 vs PPD5); p = 0.0035 (No separation: PP…
	g	n = 6 mice for GFP; n = 5 mice for ChR2	Assume to pass	Repeated measures two-way with Bonferroni's multiple comparisons test	Interaction: F(2,18) = 3.983, p = 0.0370, Row Factor: F (2, 18) = 3.167, p = 0.0663; Column Factor, F(1, 9) = 3.745, p = 0.0850. Bonferroni's multiple comparisons test, p = 0.7832 (PVNOxy-ChR2: PPD3 vs Separation); p > 0.9999 (PVNOxy-ChR2: PPD3 vs stimulation); p = 0.8004 (PVNOxy-ChR2: Separation vs Stimulation); p = 0.6837 (PVNOxy-GFP:PPD3 vs Separation); p = 0.0057 (PVNOxy-GFP: PPD3 vs Stimulat…
	h	n = 6 mice for GFP; n = 5 mice for ChR2	Assume to pass	Repeated measures two-way with Bonferroni's multiple comparisons test	Interaction: F(2,18) = 6.175, p = 0.0091, Row Factor: F (2, 18) = 16.46, p < 0.0001; Column Factor, F(1, 9) = 3.789, p = 0.0834. Bonferroni's multiple comparisons test, p = 0.0007 (PVNOxy-ChR2: PPD3 vs Separation); p = 0.5211 (PVNOxy-ChR2: PPD3 vs stimulation); p = 0.0155 (PVNOxy-ChR2: Separation vs Stimulation); p = 0.0198 (PVNOxy-GFP:PPD3 vs Separation); p = 0.0005 (PVNOxy-GFP: PPD3 vs Stimulat…
	j	n = 5 mice for Saline; n = 5 mice for OXTRA	Assume to pass	Repeated measures two-way with Bonferroni's multiple comparisons test	Interaction: F(2,16) = 7.251, p = 0.0057, Row Factor: F (2, 16) = 2.535, p = 0.1106; Column Factor, F(1,8) = 0.008531, p = 0.9287. Bonferroni's multiple comparisons test, p = 0.9978 (PVNOxy-OXTRA: PPD3 vs Separation); p = 0.0489 (PVNOxy-OXTRA: PPD3 vs stimulation); p = 0.0552 (PVNOxy-OXTRA: Separation vs Stimulation); p = 0.0299 (PVNOxy-Saline:PPD3 vs Separation); p > 0.9999 (PVNOxy-Saline: PPD3 …
	k	n = 5 mice for Saline; n = 5 mice for OXTRA	Assume to pass	Repeated measures two-way with Bonferroni's multiple comparisons test	Interaction: F(2,16) = 3.416, p = 0.0581, Row Factor: F (2, 16) = 21.14, p < 0.0001; Column Factor, F(1,8) = 0.6954, p = 0.4285. Bonferroni's multiple comparisons test, p = 0.0021 (PVNOxy-OXTRA: PPD3 vs Separation); p = 0.0001 (PVNOxy-OXTRA: PPD3 vs Stimulation); P = 0.5901 (PVNOxy-OXTRA: Separation vs Stimulation); p = 0.0033 (PVNOxy-Saline:PPD3 vs Separation); p = 0.1219 (PVNOxy-Saline: PPD3 vs…
	m	n = each 4 mice for diestrus and lactation; n = 3 mice for separation	Passed: Shapiro-Wilk test	Unpaired t-test	p = 0.5041, t = 0.7194, df = 5 (Diestrus vs Separation); p = 0.2352, t = 1.349, df = 5 (PPDs3-5 vs Separation)
	n	OXTR: n = each 4 mice for diestrus and lactation; n = 3 mice for separation	Passed: Shapiro-Wilk test	Unpaired t-test	p = 0.0009, t = 6.966, df = 5 (Diestrus vs Separation); p = 0.4834, t = 0.7566, df = 5 (PPDs3-5 vs Separation)

### Sheet: EDFs
Extendend Data Figure	Panel	Sample size (all animals are female)	Normality test	Test	Exact P-value, F-value with degree of freedom for ANOVAs, t-value with degree of freedom for t-tests
1	b	n = 7 mice	Passed: Cochran's Rule	Chi-square test	Chi-square = 10.50, df = 2, p = 0.0052 (PPD1); Chi-square = 17.37, df = 2, p = 0.0002 (PPDs 3- 5); Chi-square = 1.4000, df = 2, p = 0.4966 (PPD21)
			n/a	Mcnemar test follwed by FDR correction of Benjamini and Hochberg	Juvenile: p = 1, q = 1 (PPD1 vs PPDs 3-5); p = 0.1572, q = 0.2358 (PPD1 vs PPD21); p = 0.0832, q = 0.2358 (PPDs3-5 vs PPD21). Female: p = 0.0832, q = 0.1248 (PPD1 vs PPDs 3-5); p = 0.3173, q = 0.3173 (PPD1 vs PPD21); p = 0.0455, q = 0.1248 (PPDs3-5 vs PPD21). Male: diif = 0 (PPD1 vs PPDs 3-5); p = 0.3173, q = 0.4760 (PPD1 vs PPD21); p = 0.3173, q = 0.4760(PPDs3-5 vs PPD21).
	c	n = 7 mice	Assume to pass	Repeated measures two-way ANOVA with Bonferroni's multiple comparisons test	Interaction: F(4,36) = 3.218, p = 0.0234, Row Factor: F (2, 18) = 9.850, p = 0.0013; Column Factor, F(1.803, 32.46) = 5.491, p = 0.0107. Bonferroni's multiple comparisons test, PPD1: p = 0.2345 (Male vs Female), p = 0.0048 (Male vs Juvenile),p = 0.5249 (Female vs Juvenile); PPDs 3-5: p = 0.0249 (Male vs Female), p < 0.0001 (Male vs Juvenile), p = 0.4496 (Female vs Juvenile); PPD21: p > 0.9999 (Ma…
	d	n = 7 mice	Assume to pass	Repeated measures two-way ANOVA with Bonferroni's multiple comparisons test	Interaction: F(4,36) = 14.20, p < 0.0001, Row Factor: F (2, 18) = 14.97, p = 0.0001; Column Factor, F(1.343, 24.17) = 24.57, p < 0.0001. Bonferroni's multiple comparisons test, PPD1: p = 0.5790 (Male vs Female); p = 0.0444 (Male vs Juvenile); p = 0.5572 (Female vs Juvenile); PPDs 3-5: p = 0.0316 (Male vs Female); p = 0.0062 (Male vs Juvenile); p = 0.0282 (Female vs Juvenile); PPD21: p = 0.6422 (M…
	e	n = 9 mice	Fail to pass: Shapiro-Wilk test	Mann-Whitney test	p = 0.7353, U = 36
2	b	n = 7 mice for hM4Di	Fail to pass: Shapiro-Wilk test	Wilcoxon matched-pairs signed rank test	p = 0.0156, W = 28
	c	n = 7 mice for hM4Di	Fail to pass: Shapiro-Wilk test	Wilcoxon matched-pairs signed rank test	p = 0.0156, W = -28
	d	n = 7 mice for hM4Di	Fail to pass: Shapiro-Wilk test	Wilcoxon matched-pairs signed rank test	P = 0.8125, W = -4
	e	n = 7 mice for hM4Di	Fail to pass: Shapiro-Wilk test	Wilcoxon matched-pairs signed rank test	p = 0.8438 , W = 3 (1st pup: saline vs CNO)
			Passed: Shapiro-Wilk test	Paired t-test	p = 0.3839, t = 0.9540, df = 5 (All pup: saline vs CNO)
	f	n = 7 mice for hM4Di	Passed: Shapiro-Wilk test	Paired t-test	p = 0.8795, t = 0.1582, df = 6
	g	n = 7 mice for hM4Di	Passed: Shapiro-Wilk test	Paired t-test	p = 0.6980, t = 0.4072, df = 6
	h	n = 7 mice for hM4Di	Fail to pass: Shapiro-Wilk test	Wilcoxon matched-pairs signed rank test	p = 0.5781, W = 8
	i	n = 7 mice for hM4Di	Fail to pass: Shapiro-Wilk test	Wilcoxon matched-pairs signed rank test	p = 0.2188, W = -16
	j	n = 7 mice for hM4Di	Fail to pass: Shapiro-Wilk test	Wilcoxon matched-pairs signed rank test	p = 0.2969, W = -14
	k	n = 7 mice for hM4Di	Passed: Shapiro-Wilk test	Paired t-test	p = 0.1349, t = 1.727, df = 6
	l	n = 7 mice for hM4Di	Passed: Shapiro-Wilk test	Paired t-test	p = 0.1444, t= 1.678, df = 6
3	b	n = 5 mice for mCherry; n = 7 mice for hM4Di	Assume to pass	Repeated measures two-way ANOVA with Bonferroni's multiple comparisons test	Interaction: F(1,10) = 0.2872, p = 0.6038, Row Factor: F (1, 10) = 0.6648, p = 0.4338; Column Factor, F(1, 10) = 2.201, p = 0.1688. Bonferroni's multiple comparisons test, p = 0.4312 (Saline-CNO: mCherry); p = 0.9596 (Saline-CNO: hM4Di); p > 0.9999 (mCherry-hM4Di: saline); p = 0.6914 (mCherry-hM4Di: CNO)
	c	n = 6 mice for mCherry; n = 7 mice for hM4Di	Assume to pass	Repeated measures two-way ANOVA with Bonferroni's multiple comparisons test	Interaction: F(1,11) = 0.05486, p = 0.8191, Row Factor: F (1, 11) = 0.1526, p = 0.7035; Column Factor, F(1, 11) = 2.109, p = 0.1743. Bonferroni's multiple comparisons test, p = 0.5497 (Saline-CNO: mCherry); p=0.7784 (Saline-CNO: hM4Di); p > 0.9999 (mCherry-hM4Di: saline); p > 0.9999 (mCherry-hM4Di: CNO)
	d	n = 6 mice for mCherry; n = 7 mice for hM4Di	Assume to pass	Repeated measures two-way ANOVA with Bonferroni's multiple comparisons test	Interaction: F(1,11) = 0.07801, p = 0.7852, Row Factor: F (1, 11) = 0.5623, p = 0.4691; Column Factor, F(1, 11) = 0.4582, p = 0.5125. Bonferroni's multiple comparisons test, p > 0.9999 (Saline-CNO: mCherry); p > 0.9999 (Saline-CNO: hM4Di); p > 0.9999 (mCherry-hM4Di: saline); p = 0.8680 (mCherry-hM4Di: CNO)
	e	n = 6 mice for mCherry; n = 7 mice for hM4Di	Assume to pass	Repeated measures two-way ANOVA with Bonferroni's multiple comparisons test	Interaction: F(1,11) = 0.4619, p = 0.5108, Row Factor: F (1, 11) = 0.3818, p = 0.5492; Column Factor, F(1, 11) = 10.89, p = 0.0071. Bonferroni's multiple comparisons test, p = 0.2035 (Saline-CNO: mCherry); p = 0.0274 (Saline-CNO: hM4Di); p = 0.8168 (mCherry-hM4Di: saline); p > 0.9999 (mCherry-hM4Di: CNO)
	f	n = 6 mice for mCherry; n = 7 mice for hM4Di	Assume to pass	Repeated measures two-way ANOVA with Bonferroni's multiple comparisons test	Interaction: F(1,11) = 0.9400, p = 0.3531, Row Factor: F (1, 11) = 4.564, p = 0.0560; Column Factor, F(1, 11) = 0.9019, p = 0.3627. Bonferroni's multiple comparisons test, P > 0.9999 (Saline-CNO: mCherry); P = 0.3709 (Saline-CNO: hM4Di); p = 0.0572 (mCherry-hM4Di: saline); p = 0.2300 (mCherry-hM4Di: CNO)
	g	n = 6 mice for mCherry; n = 7 mice for hM4Di	Assume to pass	Repeated measures two-way ANOVA with Bonferroni's multiple comparisons test	Interaction: F(1,11) = 1.524, p = 0.2428, Row Factor: F (1, 11) = 0.0002482, p = 0.9877; Column Factor, F(1, 11) = 0.7839, p = 0.3949. Bonferroni's multiple comparisons test, p > 0.9999 (Saline-CNO: mCherry); p = 0.2940 (Saline-CNO: hM4Di); p = 0.8530 (mCherry-hM4Di: saline); p = 0.8268 (mCherry-hM4Di: CNO)
	h	n = 6 mice for mCherry; n = 7 mice for hM4Di	Assume to pass	Repeated measures two-way ANOVA with Bonferroni's multiple comparisons test	Interaction: F(1,11) = 0.3790, p = 0.5507, Row Factor: F (1, 11) = 3.104e-013, p > 0.9999; Column Factor, F(1, 11) = 0.5619, p = 0.4692. Bonferroni's multiple comparisons test, p > 0.9999 (Saline-CNO: mCherry); p = 0.6732 (Saline-CNO: hM4Di); p > 0.9999 (mCherry-hM4Di: saline); p > 0.9999 (mCherry-hM4Di: CNO)
	i	n = 6 mice for mCherry; n = 7 mice for hM4Di	Assume to pass	Repeated measures two-way ANOVA with Bonferroni's multiple comparisons test	Interaction: F(1,11) = 4.052, p = 0.0697, Row Factor: F (1, 11) = 0.4122, p = 0.5340; Column Factor, F(1, 11) = 0.01285, p = 0.9118. Bonferroni's multiple comparisons test, p = 0.4441 (Saline-CNO: mCherry); p=0.2918 (Saline-CNO: hM4Di); p = 0.4294 (mCherry-hM4Di: saline); p > 0.9999 (mCherry-hM4Di: CNO)
4	c	n = 6 mice for GFP; n = 7 mice for ChR2	Assume to pass	Repeated measures two-way ANOVA with Bonferroni's multiple comparisons test	Interaction: F(1,11) = 1.571, P = 0.2361, Row Factor: F (1, 11) = 0.06330, P = 0.8060; Column Factor, F(1, 11) = 0.03364, P = 0.8578. Bonferroni's multiple comparisons test, P = 0.6973 (Off-On: EYFP); p = 0.8954 (Off-On: ChR2); p > 0.9999 (GFP-ChR2: off); p = 0.8069 (GFP-ChR2: on)
	d	n = 6 mice for GFP; n = 7 mice for ChR2	Assume to pass	Repeated measures two-way ANOVA with Bonferroni's multiple comparisons test	Interaction: F(1,11) = 1.433, p = 0.2565, Row Factor: F (1, 11) = 1.288, p = 0.2805; Column Factor, F(1, 11) = 0.4169, p = 0.5317. Bonferroni's multiple comparisons test, p > 0.9999 (Off-On: EYFP); p = 0.4044 (Off-On: ChR2); p = 0.8473 (GFP-ChR2: off); p = 0.3577 (GFP-ChR2: on)
5	d	n = 3 mice for ChR2	Fail to pass: Shapiro-Wilk test	Wilcoxon matched-pairs signed rank test	p = 0.2500, W = 6
	e	n = 3 mice for ChR2	Fail to pass: Shapiro-Wilk test	Wilcoxon matched-pairs signed rank test	p = 0.2500, W = -6
	f	n = 3 mice for ChR2	Fail to pass: Shapiro-Wilk test	Wilcoxon matched-pairs signed rank test	p = 0.2500, W = 6
6	b	n = 4 mice for diestrus; n = 4 mice for PPDs 3-5	Assume to pass	Repeated measure two-way ANOVA with Bonferroni's multiple comparisons test	Interaction: F(1,6) = 0.05457, p = 0.8231, Row Factor: F (1, 6) = 4.333, p = 0.0825; Column Factor, F(1, 6) = 0.06848, p = 0.8023. Bonferroni's multiple comparisons test, p > 0.9999 (Diestrous: VMHvll-VMHvlm); p > 0.9999 (PPDs 3-5: VMHvll-VMHvlm); p = 0.5267 (Diestrus-PPDs3-5: VMHvll); p = 0.9241 (Diestrus-PPDs3-5: VMHvlm)
	h	n = 15 cells from 3 mice for estrus; n = 26 cells from 6 mice for PPDs 3-5	Passed: Cochran's Rule	Chi-square test	p = 0.4603, Chi-square = 0.5452, df = 1 (Estrus vs PPDs3-5)
	i	n = 8 cells from 3 mice for estrus; n = 13 cells from 6 mice for PPDs 3-5	Assume to pass	Mixed-effects analysis with Bonferroni's multiple comparisons test	Interaction: F(1,6) = 1.228, p = 0.3103, Row Factor: F (1, 9) = 0.5659, p = 0.4711; Column Factor, F(1, 6) = 0.02193, p = 0.8871. Bonferroni's multiple comparisons test, p = 0.4702 (oEPSC-oIPSC: Estrous); p > 0.9999 (oEPSC-oIPSC: PPDs 3-5); p > 0.9999 (Estrus-PPDs3-5: oEPSC); p = 0.6447 (Estrus-PPDs3-5: oIPSC)
	j	n = 8 cells from 3 mice for estrus; n = 13 cells from 6 mice for PPDs 3-5	Assume to pass	Mixed-effects analysis with Bonferroni's multiple comparisons test	Interaction: F(1,6) = 0.004118, p = 0.9509, Row Factor: F (1, 9) = 1.790, P = 0.2138; Column Factor, F(1, 9) = 0.09758, p = 0.7653. Bonferroni's multiple comparisons test, p = 0.4927 (oEPSC-oIPSC: Estrous); p = 0.4939 (oEPSC-oIPSC: PPDs 3-5); p > 0.9999 (Estrus-PPDs3-5: oEPSC); p > 0.9999 (Estrus-PPDs3-5: oIPSC)
	k	sEPSC: n = 6 cells from 3 mice for estrus; n = 26 cells from 6 mice for PPDs 3-5	Fail to pass: Shapiro-Wilk test	Mann-Whitney test	p = 0.7959, U = 72
		sIPSC: n = 15 cells from 3 mice for estrus; n = 14 cells from 6 mice for PPDs 3-5	Fail to pass: Shapiro-Wilk test	Mann-Whitney test	p = 0.6784, U = 179
	l	sEPSC: n = 6 cells from 3 mice for estrus; n = 26 cells from 6 mice for PPDs 3-5	Fail to pass: Shapiro-Wilk test	Mann-Whitney test	p = 0.2641, U = 54
		sIPSC: n = 15 cells from 3 mice for estrus; n = 14 cells from 6 mice for PPDs 3-5	Fail to pass: Shapiro-Wilk test	Mann-Whitney test	p = 0.8411, U = 187
7	e	n = 8 mice for diestrus; n = 8 mice for estrus; n = 8 mice for PPDs 3-5	Passed: Shapiro-Wilk test	Ordinanry two-way ANOVA with Bonferroni's multiple comparisons test	Interaction: F(6,84) = 0.8840, p = 0.5104, Row Factor: F (3, 84) = 14.80, p < 0.0001; Column Factor, F(2, 84) = 12.37, p < 0.0001. Bonferroni's multiple comparisons test, Male: p = 0.8577 (Diestrus vs Estrous); p = 0.0087 (Diestrous vs PPDs 3-5); p = 0.1485 (Estrous vs PPDs 3-5); Female: p > 0.9999 (Diestrous vs Estrous); p = 0.0097 (Diestrous vs PPDs 3-5); p = 0.0099 (Estrous vs PPDs 3-5); Juven…
8	b	n = 3 mice for Estrus; n = 3 mice for PPDs3-5	Passed: Shapiro-Wilk test	Unpaired t-test	p < 0.0001, t = 23.37, df = 4
	d	Npy2r+OXTR+/Npy2r+: n = 3 mice for Estrus; n = 3 mice for PPDs3-5	Passed: Shapiro-Wilk test	Unpaired t-test	p = 0.0696, t = 2.461, df = 4
		Npy2r+OXTR+/OXTR+: n = 3 mice for Estrus; n = 3 mice for PPDs3-5	Fail to pass: Shapiro-Wilk test	Mann-Whitney test	p = 0.1000, U = 0
	f	n = 7 mice for PPDs 3-5	Fail to pass: Shapiro-Wilk test	Wilcoxon matched-pairs signed rank test	p = 0.4688, W = 10
	g	n = 7 mice for PPDs 3-5	Passed: Shapiro-Wilk test	Paired t-test	p = 0.2148, t = 1.387, df = 6
	h	n = 7 mice for PPDs 3-5	Passed: Shapiro-Wilk test	Paired t-test	p = 0.2829, t = 1.179, df = 6
	j	n = 5 mice for GFP; n = 6 mice for eGFP-Cre	Fail to pass: Shapiro-Wilk test	Mann-Whitney test	p = 0.7922, U = 13
	k	n = 5 mice for GFP; n = 6 mice for eGFP-Cre	Passed: Shapiro-Wilk test	Unpaired t-test	p = 0.2671, t = 1.183, df = 9
	l	n = 5 mice for GFP; n = 6 mice for eGFP-Cre	Fail to pass: Shapiro-Wilk test	Mann-Whitney test	p = 0.6623, U = 12
